# Matrix stiffness shapes immunometabolic states and response to PD-1 blockade in gastric cancer

**DOI:** 10.64898/2026.10.25.761609

**Authors:** Qiuai Shu, Jian Wu, Ziwei Wang, Yutong Cheng, Xiru Liang, Yingqi Li, Haiqiang Tao, Haitao Shi, Yuxin Peng, Bin Qin, Baicang Zou, Feng Xu, Jinhai Wang, Yongzhan Nie, Yongquan Shi, Daiming Fan, Na Liu, Lu Li, Ting Wen, Ning Xie

## Abstract

The extracellular matrix of solid tumors exhibits spatially heterogeneous stiffness, yet how matrix stiffness shapes antitumor immunity in gastric cancer (GC) remains unclear. Here, we integrated anti-PD-1 clinical cohorts, GC specimens, single-cell and spatial transcriptomic analyses, a syngeneic mouse model, and tunable-stiffness hydrogels to clarify the immunological consequences of matrix stiffness. High matrix stiffness was associated with collagen accumulation and immune exclusion, while higher stiffness-associated transcriptional scores were related to poorer response to PD-1 blockade. Matrix softening markedly reshaped the immune microenvironment and enhanced the efficacy of PD-1 blockade. Mechanistically, stiff matrices promoted F-actin remodeling and YAP nuclear enrichment, driving LDHA-dependent glycolytic reprogramming in GC cells that further impaired the effector function of CD8⁺ T cells. Intriguingly, matrix softening was accompanied by enhanced IFN-γ-responsive PD-L1 expression in GC cells, consistent with adaptive immune resistance that may contribute to the limited antitumor effects of matrix softening alone. These findings suggest that matrix remodeling alleviates spatial and metabolic constraints on antitumor immunity, providing a preclinical rationale for combining matrix softening with PD-1 blockade in GC.

**Graphical abstract:** 
