## Supplemental Tables 1-6 for "Matrix stiffness shapes immunometabolic states and response to PD-1 blockade in gastric cancer"

### Sheet: Table S1
Table S1: Cohort characteristics and additional clinical sensitivity analyses in the PRJEB25780 and PRJEB40416 pembrolizumab cohorts.
Part A. Cohort characteristics
Characteristic	PRJEB25780	PRJEB40416
Cohort role	Primary clinical cohort	All-MSI-H directional validation cohort
Baseline tumor RNA samples	45	16
Response-evaluable patients	45	15
Responders, n	12	7
Non-responders, n	33	8
Response definition	Original clinical responder/non-responder annotation	CR + PR vs SD + PD
Treatment	Pembrolizumab	Pembrolizumab
MSI-H	5/45	16/16
EBV-positive	4/45	0/16
Clinical PD-L1 CPS available	42/45	14/16
CPS available among response-evaluable patients	42/45	13/15
Stiffness signature coverage	1373/1417	1392/1417
Cohort-specific median stiffness threshold used for descriptive stratification	1.33161	0.697678
Part B. Primary and exclusion sensitivity analyses of the stiffness–response association in PRJEB25780
Cohort	Exclusion analysis	n, R/NR	OR per 1 SD	P
PRJEB25780	All patients	45, 12/33	0.627	0.138
PRJEB25780	Excluding MSI-H	40, 7/33	0.651	0.22
PRJEB25780	Excluding EBV-positive	41, 8/33	0.713	0.32
PRJEB25780	Excluding MSI-H and EBV-positive	36, 3/33	0.766	0.572
Part C. Descriptive response stratification by PD-L1 CPS and stiffness state
PRJEB25780
CPS subgroup	Stiffness group	n	Responders	ORR	95% Wilson CI	Fisher P
CPS ≥1	Low	13	8	0.615	35.5–82.3%	0.387
	High	9	3	0.333	12.1–64.6%
CPS <1	—	20	0	0	0–16.1%	—
CPS ≥5	Low	6	5	0.833	43.6–97.0%	1
	High	4	3	0.75	30.1–95.4%
PRJEB40416
CPS subgroup	Stiffness group	n	Responders	ORR	95% Wilson CI	Fisher P
CPS ≥1	Low	5	4	0.8	37.6–96.4%	0.08
	High	6	1	0.167	3.0–56.4%
CPS ≥5	Low	3	2	0.667	20.8–93.9%	1
	High	2	1	0.5	9.5–90.5%
Part D. Cohort-specific and combined analyses of the stiffness-response association
Cohort/analysis	Model	n, R/NR	OR per 1 SD	95% CI	P	Interpretation
PRJEB25780	Univariable Firth logistic	45, 12/33	0.627	0.303–1.163	0.138	Individual cohort
PRJEB40416	Univariable Firth logistic	15, 7/8	0.453	0.117–1.265	0.136	Individual cohort
Combined cohorts	One-stage Firth + cohort fixed effect	60, 19/41	0.561	0.295–0.969	0.038	Pooled patient-level estimate
Supportive cross-cohort statistics: stiffness × cohort interaction, Firth P=0.617; cohort-stratified rank test P=0.0103.
Notes
1. For PRJEB25780, responder/non-responder status was obtained from the original clinical annotations. For PRJEB40416, responders were defined as patients with CR or PR and non-responders as those with SD or PD.
2. Odds ratios (ORs) were estimated using Firth penalized logistic regression and are expressed per 1-SD increase in the stiffness score.
3. PD-L1 combined positive score (CPS) analyses were restricted to patients with available clinical CPS values; missing CPS values were not imputed.
4. Low- and high-stiffness groups were defined using prespecified cohort-specific median stiffness scores calculated from all baseline tumor samples before outcome analysis (PRJEB25780, 1.331610; PRJEB40416, 0.697678). These thresholds were used for descriptive stratification only and should not be interpreted as clinical cutoffs.
5. Objective response rates (ORRs) are presented with 95% Wilson confidence intervals (CIs). Comparisons between low- and high-stiffness groups were assessed using two-sided Fisher’s exact tests.
6. PRJEB40416 was an all-MSI-H, EBV-negative cohort; therefore, MSI- or EBV-based exclusion analyses were not applicable. In PRJEB25780, simultaneous exclusion of MSI-H and EBV-positive tumors left only three responders, resulting in limited statistical precision.
7. The combined-cohort estimate was obtained using a one-stage patient-level Firth logistic regression model including cohort as a fixed effect. Stiffness scores were standardized separately within each cohort before pooling; raw expression and raw ssGSEA scores were not pooled.
8. The statistically significant combined-cohort estimate does not imply that either individual cohort was independently statistically significant.
Abbreviations: CPS, combined positive score; MSI, microsatellite instability; EBV, Epstein–Barr virus; OR, odds ratio; CI, confidence interval; ORR, objective response rate; R, responder; NR, non-responder.

### Sheet: Table S2
Table S2: Spatial transcriptomic sample characteristics and quality-control information
Patient	Sample ID	GEO accession	Spatial region	Replicate ID	Replicate group (manifest)	Section aggregation key	Stage	Lauren type	Total tissue spots	Stringent tumor spots (0.40)	Low-stiffness tumor spots	High-stiffness tumor spots	CD8+ T-cell-informative spots	Tumor-state evaluable
D01	GSM8349861_D01T2	GSM8349861	In-between	Original	D01_In-between	D01T2	Stage I	Intestinal	1436	1	0	1	45	Yes
D01	GSM8349894_D01T2_2	GSM8349894	In-between	Replicate 1	D01_In-between	D01T2	Stage I	Intestinal	533	0	0	0	57	No
D01	GSM8349862_D01T3	GSM8349862	Edge	Original	D01_Edge	D01T3	Stage I	Intestinal	1363	104	52	52	39	Yes
D01	GSM8349895_D01T3_2	GSM8349895	Edge	Replicate 1	D01_Edge	D01T3	Stage I	Intestinal	1441	472	236	236	70	Yes
D02	GSM8349863_D02T1	GSM8349863	Core	Original	D02_Core	D02T1	Stage III	Indeterminate	1617	82	41	41	37	Yes
D02	GSM8349864_D02T2	GSM8349864	In-between	Original	D02_In-between	D02T2	Stage III	Indeterminate	1317	161	80	81	30	Yes
D03	GSM8349865_D03T2	GSM8349865	In-between	Original	D03_In-between	D03T2	Stage III	Intestinal	2299	81	40	41	174	Yes
D03	GSM8349896_D03T2_2	GSM8349896	In-between	Replicate 1	D03_In-between	D03T2	Stage III	Intestinal	2705	83	41	42	252	Yes
D03	GSM8349866_D03T3	GSM8349866	Edge	Original	D03_Edge	D03T3	Stage III	Intestinal	2222	140	70	70	277	Yes
D03	GSM8349897_D03T3_2	GSM8349897	Edge	Replicate 1	D03_Edge	D03T3	Stage III	Intestinal	1028	21	10	11	104	Yes
D07	GSM8349867_D07T2	GSM8349867	In-between	Original	D07_In-between	D07T2	Stage III	Indeterminate	1152	318	159	159	96	Yes
D07	GSM8349898_D07T3_1	GSM8349898	Edge	Replicate 1	D07_Edge	D07T3	Stage III	Indeterminate	879	309	154	155	97	Yes
D09	GSM8349868_D09T2	GSM8349868	In-between	Original	D09_In-between	D09T2	Stage III	Indeterminate	1187	250	125	125	61	Yes
D09	GSM8349869_D09T3	GSM8349869	Edge	Original	D09_Edge	D09T3	Stage III	Indeterminate	1927	501	250	251	147	Yes
D10	GSM8349899_D10T1_2	GSM8349899	Core	Replicate 1	D10_Core	D10T1	Stage III	Intestinal	1428	312	156	156	83	Yes
D10	GSM8349870_D10T2	GSM8349870	In-between	Original	D10_In-between	D10T2	Stage III	Intestinal	2514	307	153	154	124	Yes
D10	GSM8349900_D10T2_2	GSM8349900	In-between	Replicate 1	D10_In-between	D10T2	Stage III	Intestinal	1671	493	246	247	121	Yes
D11	GSM8349871_D11T1	GSM8349871	Core	Original	D11_Core	D11T1	Stage III	Indeterminate	1708	157	78	79	224	Yes
D11	GSM8349901_D11T1_2	GSM8349901	Core	Replicate 1	D11_Core	D11T1	Stage III	Indeterminate	2144	330	165	165	267	Yes
D11	GSM8349902_D11T1_3	GSM8349902	Core	Replicate 2	D11_Core	D11T1	Stage III	Indeterminate	2061	331	165	166	277	Yes
D11	GSM8349872_D11T2	GSM8349872	In-between	Original	D11_In-between	D11T2	Stage III	Indeterminate	1729	98	49	49	218	Yes
D11	GSM8349903_D11T2_2	GSM8349903	In-between	Replicate 1	D11_In-between	D11T2	Stage III	Indeterminate	1311	223	111	112	168	Yes
D11	GSM8349904_D11T2_3	GSM8349904	In-between	Replicate 2	D11_In-between	D11T2	Stage III	Indeterminate	1216	199	99	100	161	Yes
D12	GSM8349873_D12T1	GSM8349873	Core	Original	D12_Core	D12T1	Stage II	Diffuse	1442	68	34	34	131	Yes
D12	GSM8349874_D12T2	GSM8349874	In-between	Original	D12_In-between	D12T2	Stage II	Diffuse	1108	40	20	20	97	Yes
D15	GSM8349875_D15T2	GSM8349875	In-between	Original	D15_In-between	D15T2	Stage III	Indeterminate	2209	428	214	214	191	Yes
D15	GSM8349905_D15T2_2	GSM8349905	In-between	Replicate 1	D15_In-between	D15T2	Stage III	Indeterminate	616	151	75	76	87	Yes
D15	GSM8349876_D15T3	GSM8349876	Edge	Original	D15_Edge	D15T3	Stage III	Indeterminate	1806	84	42	42	159	Yes
D15	GSM8349906_D15T3_2	GSM8349906	Edge	Replicate 1	D15_Edge	D15T3	Stage III	Indeterminate	695	126	63	63	125	Yes
D16	GSM8349877_D16T1	GSM8349877	Core	Original	D16_Core	D16T1	Stage III	Diffuse	1356	378	189	189	8	Yes
D16	GSM8349907_D16T1_2	GSM8349907	Core	Replicate 1	D16_Core	D16T1	Stage III	Diffuse	613	25	12	13	11	Yes
D16	GSM8349908_D16T1_3	GSM8349908	Core	Replicate 2	D16_Core	D16T1	Stage III	Diffuse	491	190	95	95	18	Yes
D16	GSM8349878_D16T2	GSM8349878	In-between	Original	D16_In-between	D16T2	Stage III	Diffuse	1423	135	67	68	67	Yes
D16	GSM8349909_D16T2_2	GSM8349909	In-between	Replicate 1	D16_In-between	D16T2	Stage III	Diffuse	2165	139	69	70	21	Yes
D16	GSM8349910_D16T2_3	GSM8349910	In-between	Replicate 2	D16_In-between	D16T2	Stage III	Diffuse	1492	620	310	310	83	Yes
D18	GSM8349879_D18T2	GSM8349879	In-between	Original	D18_In-between	D18T2	Stage III	Diffuse	3161	170	85	85	97	Yes
D18	GSM8349911_D18T2_2	GSM8349911	In-between	Replicate 1	D18_In-between	D18T2	Stage III	Diffuse	2951	43	21	22	159	Yes
D18	GSM8349912_D18T2_3	GSM8349912	In-between	Replicate 2	D18_In-between	D18T2	Stage III	Diffuse	555	82	41	41	48	Yes
D20	GSM8349880_D20T1	GSM8349880	Core	Original	D20_Core	D20T1	Stage III	Diffuse	957	100	50	50	87	Yes
D20	GSM8349913_D20T1_2	GSM8349913	Core	Replicate 1	D20_Core	D20T1	Stage III	Diffuse	498	32	16	16	59	Yes
D20	GSM8349881_D20T2	GSM8349881	In-between	Original	D20_In-between	D20T2	Stage III	Diffuse	1976	295	147	148	165	Yes
D20	GSM8349914_D20T2_2	GSM8349914	In-between	Replicate 1	D20_In-between	D20T2	Stage III	Diffuse	1216	153	76	77	140	Yes
D21	GSM8349882_D21T2	GSM8349882	In-between	Original	D21_In-between	D21T2	Stage III	Indeterminate	1940	72	36	36	434	Yes
D21	GSM8349915_D21T2_2	GSM8349915	In-between	Replicate 1	D21_In-between	D21T2	Stage III	Indeterminate	288	4	2	2	52	Yes
D21	GSM8349916_D21T2_3	GSM8349916	In-between	Replicate 2	D21_In-between	D21T2	Stage III	Indeterminate	421	9	4	5	99	Yes
D21	GSM8349883_D21T3	GSM8349883	Edge	Original	D21_Edge	D21T3	Stage III	Indeterminate	793	38	19	19	126	Yes
D21	GSM8349917_D21T3_2	GSM8349917	Edge	Replicate 1	D21_Edge	D21T3	Stage III	Indeterminate	331	11	5	6	58	Yes
D21	GSM8349918_D21T3_3	GSM8349918	Edge	Replicate 2	D21_Edge	D21T3	Stage III	Indeterminate	205	4	2	2	30	Yes
D22	GSM8349884_D22T2	GSM8349884	In-between	Original	D22_In-between	D22T2	Stage I	Diffuse	1549	4	2	2	44	Yes
D22	GSM8349919_D22T2_2	GSM8349919	In-between	Replicate 1	D22_In-between	D22T2	Stage I	Diffuse	97	0	0	0	13	No
D23	GSM8349885_D23T2	GSM8349885	In-between	Original	D23_In-between	D23T2	Stage II	Intestinal	1782	585	292	293	17	Yes
D23	GSM8349920_D23T2_2	GSM8349920	In-between	Replicate 1	D23_In-between	D23T2	Stage II	Intestinal	1476	972	486	486	67	Yes
D24	GSM8349886_D24T2	GSM8349886	In-between	Original	D24_In-between	D24T2	Stage II	Intestinal	3555	2415	1207	1208	4	Yes
D24	GSM8349921_D24T2_2	GSM8349921	In-between	Replicate 1	D24_In-between	D24T2	Stage II	Intestinal	1616	952	476	476	67	Yes
D24	GSM8349887_D24T3	GSM8349887	Edge	Original	D24_Edge	D24T3	Stage II	Intestinal	2149	1626	813	813	2	Yes
D24	GSM8349922_D24T3_2	GSM8349922	Edge	Replicate 1	D24_Edge	D24T3	Stage II	Intestinal	1978	1315	657	658	67	Yes
D26	GSM8349888_D26T1	GSM8349888	Core	Original	D26_Core	D26T1	Stage II	Intestinal	3445	247	123	124	2249	Yes
D26	GSM8349923_D26T1_2	GSM8349923	Core	Replicate 1	D26_Core	D26T1	Stage II	Intestinal	1789	137	68	69	487	Yes
D26	GSM8349889_D26T2	GSM8349889	In-between	Original	D26_In-between	D26T2	Stage II	Intestinal	2830	102	51	51	2266	Yes
D26	GSM8349924_D26T2_2	GSM8349924	In-between	Replicate 1	D26_In-between	D26T2	Stage II	Intestinal	1424	88	44	44	396	Yes
D26	GSM8349890_D26T3	GSM8349890	Edge	Original	D26_Edge	D26T3	Stage II	Intestinal	2253	28	14	14	1652	Yes
D26	GSM8349925_D26T3_2	GSM8349925	Edge	Replicate 1	D26_Edge	D26T3	Stage II	Intestinal	471	29	14	15	110	Yes
D27	GSM8349891_D27T1	GSM8349891	Core	Original	D27_Core	D27T1	Stage II	Intestinal	1357	316	158	158	87	Yes
D27	GSM8349926_D27T1_2	GSM8349926	Core	Replicate 1	D27_Core	D27T1	Stage II	Intestinal	795	203	101	102	43	Yes
D27	GSM8349927_D27T2_1	GSM8349927	In-between	Replicate 1	D27_In-between	D27T2	Stage II	Intestinal	1564	1179	589	590	63	Yes
D27	GSM8349928_D27T2_2	GSM8349928	In-between	Replicate 2	D27_In-between	D27T2	Stage II	Intestinal	1270	387	193	194	48	Yes
D27	GSM8349892_D27T3	GSM8349892	Edge	Original	D27_Edge	D27T3	Stage II	Intestinal	2022	526	263	263	49	Yes
D27	GSM8349929_D27T3_2	GSM8349929	Edge	Replicate 1	D27_Edge	D27T3	Stage II	Intestinal	1027	498	249	249	50	Yes
D28	GSM8349893_D28T2	GSM8349893	In-between	Original	D28_In-between	D28T2	Stage II	Indeterminate	1459	691	345	346	55	Yes
D28	GSM8349930_D28T2_2	GSM8349930	In-between	Replicate 1	D28_In-between	D28T2	Stage II	Indeterminate	637	179	89	90	50	Yes
D30	GSM8349931_D30T1_1	GSM8349931	Core	Replicate 1	D30_Core	D30T1	Stage III	Diffuse	527	58	29	29	43	Yes
D30	GSM8349932_D30T1_2	GSM8349932	Core	Replicate 2	D30_Core	D30T1	Stage III	Diffuse	634	150	75	75	54	Yes
TOTAL									105302	21057	10512	10545	13664	70 / 72 evaluable
Notes:
1. Stringent tumor spots were defined using the prespecified 0.40 tumor epithelial-enrichment criterion. Low- and high-stiffness-score tumor spots were defined separately within each slice according to the slice-specific median 1417-gene stiffness score among stringent tumor epithelial-enriched spots. CD8⁺ T-cell-informative spots were defined using the prespecified RCTD CD8 T-cell weight thresho…
2. Sections without stringent tumor spots were classified as not evaluable for tumor-state analyses. High/Low comparisons additionally required both low- and high-stiffness-score tumor spots within the same slice.

### Sheet: Table S3
Table S3: Patient-level statistical analyses of stiffness-associated spatial phenotypes in human gastric cancer
Part A. High- versus low-stiffness-score tumor regions
Endpoint	N patients	Median High − Low effect	Positive/negative/zero, n	Wilcoxon P	BH-FDR q	Sign-test P
Glycolysis score	20	0.176449	20/0/0	9.569e-05	0.0003337	1.907e-06
Fraction of LDHA-positive tumor spots	20	0.154719	19/0/1	0.000143	0.0003337	3.815e-06
LDHA expression among LDHA-positive tumor spots	20	-0.299853	2/18/0	0.0002727	0.0004772	0.0004025
Mean distance from CD8⁺ T-cell-informative spots to the nearest high- versus low-stiffness-score tumor spot	20	0.853026	18/1/1	0.0004996	0.0006995	7.629e-05
Part B. Continuous associations with stiffness score
Endpoint	Model / effect shown	N estimable patients	Median patient-level effect	Median OR (binary only)	Positive/negative/zero, n	Wilcoxon P	BH-FDR q	Sign-test P
Glycolysis score vs stiffness score	Spearman rho	19	0.707443		19/0/0	0.00014302	0.000333714	3.8147e-06
LDHA detection probability vs stiffness score	Logistic beta	19	0.873643	2.39562	19/0/0	0.00014302	0.000333714	3.8147e-06
LDHA expression among LDHA-positive spots vs stiffness score	Spearman rho	19	-0.404336		1/18/0	0.000429613	0.000601458	7.62939e-05
Stiffness score vs nearest CD8+ T-cell-informative spot distance	Spearman rho	19	0.05649		14/5/0	0.0509684	0.0509684	0.0635681
Notes:
1. For High/Low analyses, patient-level effects were defined as values in high-stiffness-score tumor regions minus those in low-stiffness-score tumor regions. Two-sided Wilcoxon signed-rank tests were applied to patient-level effects.
2. For continuous analyses, the displayed effects for continuous endpoints are patient-level Spearman correlation coefficients (ρ), whereas statistical inference was based on one-sample Wilcoxon signed-rank tests of signed Fisher-z-transformed correlations. For detection endpoints, patient-level logistic regression coefficients (β) were tested directly.
3. Benjamini–Hochberg correction was performed separately within the prespecified High/Low and continuous-association analysis families. Sign tests were used to assess directional consistency and were not included in the BH correction.
4. The overall cohort comprised 20 patients. High/Low and continuous-association analyses included 20 and 19 patients, respectively. Endpoint-specific N denotes the number of patients with estimable effects.
5. Positive/negative/zero counts indicate the number of patients with positive, negative, or zero values for the prespecified patient-level contrast or association.

### Sheet: Table S4
Table S4. Additional analyses of the interaction between tranilast and anti-PD-1 in the mouse tumor model
Analysis	Estimate	95% confidence interval	P value	Test
Day 21: interaction ratio from the log-relative-volume model	0.168	0.063 to 0.450	0.00145	Two-sided
Day 21: interaction ratio allowing unequal group variances	0.168	0.0578 to 0.4902	0.00488	Two-sided
Day 21: interaction coefficient for raw tumor volume (mm³)	−232.37	−785.63 to 320.90	0.3865	Two-sided
Days 9–21: eGR-based Bliss synergy score	41.39	−0.0025 to 144.84	0.025	One-sided
Days 9–21: eGR-based Bliss combination index	0.4372	0.1855 to 1.0001	0.025	One-sided
Notes: Each treatment group included five mice. Relative tumor volume was calculated as the tumor volume on day 21 divided by that on day 9. Natural-log-transformed values were analyzed by two-way ANOVA with tranilast and anti-PD-1 as factors, including their interaction. Interaction ratios were obtained by exponentiating the interaction coefficient. Additional analyses examined raw endpoint tumo…

### Sheet: Table S5
Table S5: Gene signatures used for stiffness and glycolysis scoring in bioinformatic analyses
Stiffness-associated signature					HALLMARK_GLYCOLYSIS signature
A1BG					ABCB6
A2M					ADORA2B
ABCA7					AGL
ABI3BP					AGRN
ABL1					AK3
ACAN					AK4
ACER2					AKR1A1
ACHE					ALDH7A1
ACKR3					ALDH9A1
ACTA1					ALDOA
ACTC1					ALDOB
ACTG1					ALG1
ACTG2					ANG
ACTN1					ANGPTL4
ACTN2					ANKZF1
ACTN3					ARPP19
ACTN4					ARTN
ACVRL1					AURKA
ADA					B3GALT6
ADAM10					B3GAT1
ADAM11					B3GAT3
ADAM15					B3GNT3
ADAM17					B4GALT1
ADAM19					B4GALT2
ADAM2					B4GALT4
ADAM22					B4GALT7
ADAM23					BIK
ADAM9					BPNT1
ADAMDEC1					CACNA1H
ADAMTS1					CAPN5
ADAMTS10					CASP6
ADAMTS13					CD44
ADAMTS14					CDK1
ADAMTS15					CENPA
ADAMTS2					CHPF
ADAMTS20					CHPF2
ADAMTS3					CHST1
ADAMTS4					CHST12
ADAMTS5					CHST2
ADAMTS8					CHST4
ADAMTS9					CHST6
ADAMTSL4					CITED2
ADCYAP1					CLDN3
ADGRG1					CLDN9
ADGRG6					CLN6
ADIPOQ					COG2
ADIPOR1					COL5A1
ADRA1A					COPB2
ADRA2A					CTH
AEBP1					CXCR4
AGER					CYB5A
AJUBA					DCN
AKAP12					DDIT4
AKAP13					DEPDC1
AKT1					DLD
AKT2					DPYSL4
AKT3					DSC2
AL1					ECD
ALK					EFNA3
ALKAL2					EGFR
ALKBH4					EGLN3
ALMS1					ELF3
ALOX15					ENO1
AMOT					ENO2
AMPD1					ERO1A
ANG					EXT1
ANGPT1					EXT2
ANGPT2					FAM162A
ANGPT4					FBP2
ANGPTL1					FKBP4
ANGPTL2					FUT8
ANGPTL3					G6PD
ANGPTL4					GAL3ST1
ANGPTL5					GALE
ANGPTL6					GALK1
ANGPTL7					GALK2
ANKRD1					GAPDHS
ANLN					GCLC
ANTXR1					GFPT1
ANXA1					GFUS
ANXA2					GLCE
ANXA2P2					GLRX
ANXA4					GMPPA
ANXA5					GMPPB
ANXA6					GNE
ANXA7					GNPDA1
ANXA8					GOT1
APCS					GOT2
APELA					GPC1
APIP					GPC3
APLPI					GPC4
APOA1					GPR87
APOA4					GUSB
APOC3					GYS1
APOD					GYS2
APOE					HAX1
APOH					HDLBP
APP					HK2
ARAP1					HMMR
ARF6					HOMER1
ARFGEF1					HS2ST1
ARFGEF2					HS6ST2
ARFIP2					HSPA5
ARG1					IDH1
ARHGAP28					IDUA
ARHGAP6					IER3
ARHGAP8					IGFBP3
ARHGDIB					IL13RA1
ARHGEF10					IRS2
ARHGEF10L					ISG20
ARHGEF15					KDELR3
ARHGEF17					KIF20A
ARHGEF18					KIF2A
ARHGEF2					LCT
ARHGEF5					LDHA
ARHGEF7					LDHC
ARPC4					LHPP
ARPC5					LHX9
ARPCIA					MDH1
ARRB1					MDH2
ARRB2					ME1
ARVP					ME2
ASAP3					MED24
ASPN					MERTK
ATF3					MET
ATP2C1					MIF
ATP6AP1					MIOX
ATP7A					MPI
ATRN					MXI1
ATRNL1					NANP
AVP					NASP
AXL					NDST3
AZGP1					NDUFV3
BAD					NOL3
BAG4					NSDHL
BCAM					NT5E
BCAN					P4HA1
BCAR1					P4HA2
BCAS3					PAM
BCL2					PAXIP1
BCL3					PC
BCR					PDK3
BGN					PFKFB1
BMF					PFKP
BMP10					PGAM1
BMP2					PGAM2
BMP4					PGK1
BMP7					PGLS
BMPER					PGM2
BP1					PHKA2
BRAF					PKM
BST1					PKP2
C17ORF58					PLOD1
C1QA					PLOD2
C1QBP					PMM2
C1QC					POLR3K
C1QL1					PPFIA4
C1QL2					PPIA
C1QL3					PPP2CB
C1QL4					PRPS1
C1QTNF1					PSMC4
C1QTNF2					PYGB
C1QTNF3					PYGL
C1QTNF5					QSOX1
C1QTNF6					RARS1
C1QTNF7					RBCK1
C1QTNF8					RPE
C1QTNF9					RRAGD
C1QTNF9B					SAP30
C3ORF33					SDC1
C5AR1					SDC2
C5AR2					SDC3
CALCR					SDHC
CALD1					SLC16A3
CALR					SLC25A10
CAMK2N1					SLC25A13
CAMSAP3					SLC35A3
CAPG					SLC37A4
CAPN3					SOD1
CARMIL1					SOX9
CASK					SPAG4
CASP9					SRD5A3
CASQ1					STC1
CASR					STC2
CAV1					STMN1
CAV3					TALDO1
CBLN1					TFF3
CBLN4					TGFA
CBX8					TGFBI
CCBE1					TKTL1
CCDC102A					TPBG
CCDC80					TPI1
CCDC88A					TPST1
CCL1					TXN
CCL11					UGP2
CCL13					VCAN
CCL14					VEGFA
CCL15					VLDLR
CCL16					XYLT2
CCL17					ZNF292
CCL18
CCL19
CCL2
CCL20
CCL21
CCL22
CCL23
CCL24
CCL25
CCL26
CCL3
CCL3L1
CCL3L3
CCL4
CCL5
CCL7
CCM2
CCN1
CCN2
CCN3
CCN4
CCN5
CCN6
CCR7
CD151
CD177
CD226
CD36
CD3E
CD40LG
CD44
CD47
CD63
CD74
CD81
CD9
CDC42
CDC42BPA
CDC42BPB
CDC42BPG
CDC42EP2
CDC42EP5
CDH13
CDH17
CDH2
CDH26
CDON
CEACAM1
CEMIP
CFL1
CFL2
CFLAR
CFP
CGN
CGNL1
CHADL
CHI3L1
CHP1
CHP2
CHRNA10
CHRNA7
CHRNA9
CIB1
CIITA
CILP
CIT
CLASP1
CLASP2
CLCCUL3
CLEC14A
CLEC3B
CLU
CMA1
CNKSR3
CNN1
CNN2
CNN3
COCH
COL10A1
COL11A1
COL11A2
COL12A1
COL13A1
COL14A1
COL15A1
COL16A1
COL19A1
COL1A2
COL20A1
COL21A1
COL22A1
COL23A1
COL24A1
COL25A1
COL26A1
COL27A1
COL28A1
COL2A1
COL3A1
COL4A1
COL4A2
COL4A3
COL4A4
COL4A6
COL5A1
COL5A2
COL5A3
COL6A1
COL6A2
COL6A3
COL6A5
COL6A6
COL7A1
COL8A1
COL8A2
COL9A1
COL9A2
COL9A3
COLEC10
COLEC11
COLEC12
COLGALT1
COLQ
COMP
CORO1A
CORO1C
CORO2B
CPA3
CREB3L1
CRELD1
CRK
CRKL
CRTAP
CRYBA1
CSF1R
CSH1
CSK
CSPG4
CSRP1
CSRP2
CSRP3
CST3
CSTB
CTHRC1
CTNNA1
CTSB
CTSC
CTSD
CTSF
CTSG
CTSH
CTSK
CTSL
CTSS
CTSZ
CTTN
CX3CL1
CXADR
CXCL1
CXCL12
CXCL13
CXCR4
CYP1B1
CYP7A1
CYTH2
DAB1
DAB2IP
DAG1
DAPK3
DBN1
DCN
DDR1
DDR2
DDT
DEFA1
DEFA1B
DENND2B
DLC1
DLG1
DMD
DMP1
DMTN
DNAJC27
DOCK1
DOCK2
DPP4
DPT
DRD2
DSPP
DSTCCL8
DSTN
DSTYK
DUSP1
DUSP10
DUSP22
DUSP26
DUSP29
DUSP4
DUSP6
DUSP9
DYNILL1
DYNLL2
ECM1
ECM2
ECT2
EDA
EDIL3
EDN1
EFEMP1
EFEMP2
EFNA1
EFNA5
EGF
EGFL6
EGFL7
EGFLAM
EGFR
EIF3A
ELANE
ELMO1
ELN
EMID1
EMILIN1
EMILIN2
EMILIN3
EMP2
ENG
ENTPD2
EPB41
EPB41L
EPB41L2
EPB41L3
EPB41L4A
EPB41L4B
EPB41L5
EPHA1
EPHA2
EPHA3
EPHA7
EPHA8
EPHB1
EPHB2
EPO
ERBB2
ERBB4
ERBIN
ERRFI1
ESM1
EVLCD4
EXT1
EYSNME2
EZR
F11R
F12
F13A1
F2R
F2RL1
F3
F7
F9
FAM107A
FAM171A1
FAM83D
FAP
FARP2
FBLIM1
FBLN1
FBLN2
FBLN5
FBN1
FBN2
FBN3
FBXW7
FCER2
FCN1
FCN2
FCN3
FERMT1
FERMT2
FERMT3
FFAR4
FGA
FGB
FGD1
FGD2
FGD3
FGD4
FGD5
FGD6
FGF1
FGF10
FGF18
FGF19
FGF2
FGF20
FGF21
FGF23
FGF4
FGF8
FGF9
FGFBP3
FGFR2
FGFR3
FGFR4
FGG
FGL1
FGL2
FGR
FHDC1
FHOD1
FHOD3
FIBCD1
FKBP10
FLCN
FLG
FLII
FLNA
FLNB
FLT4
FMN1
FMOD
FN1
FOXC1
FOXC2
FPR2
FRAS1
FREM1
FREM2
FREM3
FRMD3
FRMD5
FRMD6
FRMD7
FRS2
FSCN1
FSCN2
FSHR
FURIN
FUT8
FYB1
FYB2
GAREM1
GAS6
GATA4
GBP1
GCG
GCNT2
GCSAM
GDF10
GDF15
GGNBP2
GH1
GH2
GHR
GHRL
GHSR
GIPC1
GLDN
GLIPR2
GNAl2
GOT1
GP6
GPBAR1
GPC1
GPC2
GPC3
GPC4
GPC5
GPC6
GPER1
GPM6B
GPNMB
GPR183
GPR55
GPR65
GREM1
GSN
GSTP1
HAND2
HAP1
HAPLN1
HAPLN2
HAPLN3
HAPLN4
HAVCR2
HCK
HCRTR1
HDAC2
HDGF
HESX1
HGS
HIF1A
HLA-DRB1
HMCN1
HMCN2
HMGB1
HMMR
HNRNPM
HPX
HRAS
HRG
HRNR
HSD17B12
HSP90B1
HSPB1
HSPG2
HTR2A
HTR2B
HTR2C
HTRA1
HYAL2
IBSP
ICAM1
ICAM2
ICAM3
ICAM4
ICAM5
IFNA2
IFT74
IGF1
IGF2
IGFBP7
IHH
IL1B
IL26
IL6
IL7
ILK
IMPG1
IMPG2
INHBE
INPP5F
INPP5K
IQGAP1
IQGAP3
IQSEC1
ISG15
ITGA1
ITGA10
ITGA11
ITGA2
ITGA2B
ITGA3
ITGA4
ITGA5
ITGA6
ITGA7
ITGA8
ITGA9
ITGAD
ITGAE
ITGAL
ITGAM
ITGAV
ITGB1
ITGB1BP2
ITGB3
ITGB4
ITGB5
ITGB6
ITGB7
ITGB8
ITGBL1
ITH5
ITIH1
ITIH2
ITIH4
JAK1
JAK2
JAK3
JAM2
JAM3
JAML
JMJD7-PLA2G4B
KARS1
KAZALD1
KCTD13
KDR
KIF14
KIRREL1
KLF4
KLHL41
KLK6
KNG1
KPTN
KRAS
KRT1
KRT19
KRT8
LACRT
LAD1
LAMA1
LAMA2
LAMA3
LAMA4
LAMA5
LAMB1
LAMB2
LAMB3
LAMB4
LAMC1
LAMC2
LAMC3
LARP6
LAT
LATS1
LAYN
LCP1
LDB1
LDB3
LEFTY2
LEPROT
LGALS1
LGALS12
LGALS3
LGALS3BP
LGALS4
LGALS8
LGALS9
LICAM
LIF
LIMA1
LIMCH1
LIMK1
LIMS1
LIMS2
LLGL1
LLGL2
LMAN1
LMAN1L
LMO3
LMOD1
LMOD2
LMOD3
LMTK2
LOX
LOXL1
LOXL2
LOXL3
LOXL4
LPAR1
LPXN
LRP1
LRRC15
LTBP1
LTBP2
LTBP3
LTBP4
LUM
LURAP1
LYN
LYPD3
LYPD5
LYVE1
M1IR145
MACC1
MACF1
MADCAM1
MAP2K1
MAP2K2
MAP2K7
MAP3K12
MAP4K4
MAPK1
MAPK11
MAPK12
MAPK13
MAPK14
MAPK3
MAPKAPK2
MAPKAPK3
MAPRE2
MARCO
MATN1
MATN2
MATN3
MATN4
MBL2
MDK
MEF2A
MEGF9
MFAP2
MFAP4
MFAP5
MFGE8
MFHAS1
MGP
MIF
MIR1-1
MIR125A
MIR138-1
MIR146A
MIR149
MIR20A
MIR21
MIR218-1
MIR29A
MIR29B1
MIR9-1
MIR92A1
MIR98
MIRLET7E
MKKS
MLPH
MMP1
MMP10
MMP11
MMP12
MMP13
MMP14
MMP15
MMP16
MMP17
MMP19
MMP2
MMP20
MMP21
MMP23B
MMP24
MMP25
MMP26
MMP27
MMP28
MMP3
MMP7
MMP8
MMRN1
MMRN2
MOBP
MPIG6B
MRAS
MRC2
MSI1
MSR1
MST1
MT3
MTOR
MTSS1
MTURN
MUC1
MUC17
MUC2
MUSK
MXRA5
MXRA7
MYB
MYBPC1
MYBPC2
MYBPC3
MYBPH
MYC
MYH10
MYH11
MYH13
MYH14
MYH15
MYH2
MYH3
MYH4
MYH7B
MYH8
MYH9
MYL2
MYL3
MYL4
MYL5
MYL6
MYL6B
MYL7
MYL9
MYLK2
MYLK3
MYLPF
MYO10
MYO15A
MYO16
MYO18A
MYO18B
MYO19
MYO1A
MYO1B
MYO1C
MYO1D
MYO1E
MYO1F
MYO1G
MYO1H
MYO3A
MYO3B
MYO5A
MYO5B
MYO5C
MYO6
MYO7A
MYO7B
MYO9A
MYO9B
MYOC
MYOM1
MYOM2
MYOZ1
MYOZ2
MYPN
MYRIP
MZB1
NCAM1
NCAN
NCK1
NCK2
NCKAP1L
NDP
NDRG2
NDRG4
NEB
NEBL
NECAB2
NEDD9
NEK10
NELFE
NEUROD1
NEXMIF
NF1
NF2
NFAT5
NFATC1
NFATC2
NFATC3
NFATC4
NID1
NID2
NISCH
NKD2
NLRP6
NOD1
NOD2
NODAL
NOS3
NOTCH1
NOTCH2
NOX1
NOX4
NPC1L1
NPHS1
NPNT
NPPA
NPPC
NPTN
NPY5R
NQO2
NRAP
NRAS
NRG1
NRP1
NTN1
NTN3
NTN4
NTN5
NTNG1
NTNG2
NTRK1
NUAK2
OBSCN
OBSL1
OGN
OMD
OPRM1
OPTC
OR2AT4
ORM11
ORM2
OSCAR
OTOL1
OXTR
P2RY1
P2RY12
P2RY6
P3H2
P3H3
P3H4
P4HA1
P4HA2
P4HA3
P4HB
P4HTM
PACSIN2
PAK1
PAK2
PARP14
PCOLCE
PCOLCE2
PCSK6
PDCD6IP
PDE3B
PDE8A
PDGFA
PDGFB
PDGFC
PDGFD
PDGFRA
PDGFRB
PDLIM1
PDPK1
PEAK1
PEPD
PF4
PFN1
PFN2
PGM5
PHACTR1
PHACTR4
PHB
PHB2
PHLDB2
PHYKPL
PIBF1
PIEZO1
PIK3CA
PIK3CB
PIK3CD
PIK3CG
PIK3R1
PIK3R2
PIK3R3
PIK3R5
PIN1
PIP5K1A
PKHD1
PKM
PLA2G10
PLA2G12A
PLA2G12B
PLA2G1B
PLA2G2A
PLA2G2C
PLA2G2D
PLA2G2E
PLA2G2F
PLA2G3
PLA2G4A
PLA2G4B
PLA2G4E
PLA2G5
PLA2G6
PLAU
PLEK
PLEK2
PLEKHA2
PLG
PLOD3
PLPP3
PLSCR1
PODXL
POSTN
PPARD
PPARG
PPFIA1
PPIA
PPM1E
PPM1F
PPP1R12A
PPP1R9A
PPP2CA
PPP2R1A
PPP3CC
PPP3R1
PPP3R2
PRAM1
PRELP
PREX1
PRG2
PRG3
PRG4
PRKAR1A
PRKCA
PRKCB
PRKCG
PRKCZ
PRKD1
PRKD2
PRKG1
PRL
PRLR
PRMT5
PROX1
PRSS1
PRSS2
PRTN3
PRXL2C
PSAP
PSCA
PTEN
PTGER4
PTGS2
PTK2
PTK2B
PTN
PTPN1
PTPN11
PTPN2
PTPN22
PTPN6
PTPRA
PTPRC
PTPRD
PTPRJ
PTPRK
PTPRZ1
PXDN
PXN
PYCARD
PZP
RAB10
RAB11A
RAB11B
RAB14
RAB25
RAB27A
RAB27B
RAB39B
RAB3A
RAB3B
RAB3C
RAB3D
RAB6A
RAB6B
RAB8A
RAC1
RAC2
RAC3
RACGAP1
RAF1
RALA
RAMP3
RAP1A
RAP1B
RAP1GDS1
RAPGEF2
RAPGEF3
RARRES2
RASA1
RASIP1
RBP3
RCC2
RCN3
RELL2
RETDUSP3
RGCC
RHOA
RHOD
RHOF
RHOJ
RICTOR
RIPK2
RND1
RND3
ROCK1
ROCK2
ROS1
RPS6KA6
RPSA
RRAS
RSU
RTBDN
RTKN
RUNX1
S100A10
S100A4
S100A6
S100A7
S100A8
S100A9
S1PR2
S1PR3
S33B
SBSPON
SCARA3
SCIMP
SCIN
SCXWAS
SDC2
SDC3
SDC4
SELP
SEMA3B
SEMA6A
SEMA7A
SERPINA1
SERPINA3
SERPINA5
SERPINB1
SERPINB6
SERPINB7
SERPINB8
SERPINB9
SERPINC1
SERPINE1
SERPINE2
SERPINF1
SERPINF2
SERPING1
SERPINH1
SFRP1
SFRP2
SFTPA
SFTPA2
SFTPD
SH2B3
SH2D2A
SHC1
SHC2
SHH
SHROOM1
SHROOM2
SHROOM4
SIRPA
SIRT3
SIX4
SKAP1
SLAMF1
SLC2A10
SLC30A10
SLC9A1
SLC9A3R1
SLIT2
SLKRB1
SLPI
SMAD3
SMAD4
SMAD7
SMOC1
SMOC2
SMPD3
SNAI2
SNORC
SOCS1
SOCS2
SOCS3
SOD3
SORBS1
SORBS3
SOST
SPARC
SPATA6
SPATA6L
SPHK1
SPON1
SPP1
SPP2
SPRED1
SPRED2
SPRED3
SPRY1
SPRY2
SPRY3
SPTA1
SPTBN5
SRC
SRF
SRPX
SRPX2
SSC5D
SSH1
SSH2
SSTR4
STAB1
STAB2
STAT3
STAT5A
STAT5B
STAT6
STMN1
STX1A
STXBP5L
STXBPS
STYX
SUCO
SULF1
SULT1A3
SULT1A4
SUSD5
SUZ12
SWAP70
SYK
SYNJ2BP
SYNPO2L
SYT14P1
TAC1
TACSTD2
TAOK2
TBC1D10C
TCAP
TECTA
TEK
TESC
TESK1
TESK2
TF
TGFB1
TGFB2
TGFB3
TGFBI
TGFBII1
TGFBR1
TGM2
TGM4
THBS1
THBS2
THBS3
THBS4
THPO
THSD1
THSD4
THY1
TIAM1
TIMP1
TIMP2
TINAG
TINAGL1
TIRAP
TJP1
TLN1
TLN2
TLR4
TMEFF1
TMEFF2
TMOD1
TMOD2
TMOD3
TMOD4
TMPRSS6
TMSB4Y
TNC
TNFAIP1
TNFAIP6
TNFAIP8L3
TNFRSF11A
TNFTIMP3
TNIP1
TNN
TNNT1
TNNT2
TNNT3
TNR
TNS2
TNXA
TNXB
TPBG
TPM1
TPSAB1
TPSB2
TRAF7
TRAK1
TRAK2
TRAM2
TREM2
TRIM32
TRIOBP
TRIP6
TRPM7
TSC1
TSPAN32
TSPAN4
TSPAN8
TTN
TXK
UBAP2
UBASH3B
UCN
USH2A
USP17L24
UTRN
VAV1
VAV3
VCAM1
VCL
VEGFA
VEZT
VHL
VIM
VIPAS39
VIT
VPS4A
VRK3
VSIR
VTN
VWA1
VWA2
VWC2
VWF
WASF1
WASF2
WASF3
WASL
WDPCP
WDR1
WDR33
WHAMM
WIPF1
WNK1
WNK2
WNT11
WNT2
WNT2B
WNT4
WNT5A
WNT5B
WNT8A
XCL1
XCL2
YWHAZ
ZFP36L1
ZFP36L2
ZG16
ZNF304
ZP1
ZP2
ZP3

### Sheet: Table S6
Table S6. RNA interference reagents, ChIP-qPCR primers, antibodies, and key reagents used in this study
Part A. RNA interference reagents
siRNA	Sense (5'-3')	Antisense (5'-3')
LDHA-siRNA#1	AAGAGCGCAGACACCCUCUTT	AGAGGGUGUCUGCGCUCUUTT
LDHA-siRNA#2	UGGCGGAUGAGCUUGCCCUTT	AGGGCAAGCUCAUCCGCCATT
YAP-siRNA#1	GUCUCAGGAAUUGAGAACATT	UGUUCUCAAUUCCUGAGACTT
YAP-siRNA#2	CCACCAAGCUAGAUAAAGATT	UCUUUAUCUAGCUUGGUGGTT
The siRNAs targeting LDHA and YAP were synthesized by GenePharma (Shanghai, China). Commercial LDHA shRNA constructs and the corresponding control shRNA were purchased from Shanghai GeneChem Co., Ltd. The target sequences were not disclosed by the manufacturer.
Part B. ChIP-qPCR primer sequences
Gene	Forward (5'-3')	Reverse (5'-3')
LDHA	GTTCCAGCCCTCTAATTCCCTAAT	AGCCCTTGAGTATGCCAAAATTTC
Part C. Antibodies used in this study
Antibody	Manufacturer	Application
Collagen Ⅰ	CST	IHC, mIF
CD45	Abcam	IHC, mIF
CD45	Biolegend	FCM
CD8a	CST	IHC
CD8a	Proteintech	IHC, mIF
CD8a	Biolegend	FCM
LDHA	Proteintech	WB, IHC, mIF, IF
YAP	Proteintech	WB,ChIP, IF
Phospho-YAP (Ser127)	Abmart	WB
β-actin	Proteintech	WB
PD-1	Proteintech	mIF
PD-1	Biolegend	FCM
TIM-3	Abclonal	mIF
TIM-3	Biolegend	FCM
TNF-α	Biolegend	FCM
IFN-γ	Biolegend	FCM
PanCK	CST	mIF
PD-L1	Abmart	IHC, mIF
PD-L1	Thermo	FCM
PD-L1	Elabscience	FCM
HLA-A/B/C	Elabscience	FCM
MHC-I	Elabscience	FCM
Part D. Key reagents
Reagent	Manufacturer
Tranilast	Selleck
Anti mouse PD-1 antibody	BioXcell, 29F.1A12
FX11	MCE
Verteporfin	MCE
Latrunculin A	Abcam
Recombinant human IFN-γ	MCE
Recombinant mouse IFN-γ	MCE
2-NBDG	Apexbio
Sulfo-SANPAH	Thermo
Type I collagen	Corning
Multiplex fluorescence staining kit	Huilan biotech
Phalloidin	Thermo
GP-transfect-Mate transfection reagent	GenePharma, Shanghai
SimpleChIP® Enzymatic Chromatin IP Kit (Magnetic Beads)	CST
